# Generating single-sex litters: development of CRISPR-Cas9 genetic tools to produce all-male offspring

**DOI:** 10.1101/2020.09.07.285536

**Authors:** Charlotte Douglas, Valdone Maciulyte, Jasmin Zohren, Daniel M. Snell, Obah A. Ojarikre, Peter J.I. Ellis, James M.A. Turner

## Abstract

Animals are extremely useful genetic tools in science and global resources in agriculture. However, a single sex is often required in surplus, and current genetic methods for producing all-female or all-male litters are inefficient. Using the mouse as a model, we developed a synthetic, two-part bicomponent strategy for generating all-male litters. We achieved this using CRISPR-Cas9 genome editing technology to generate large stable knock-ins on the autosomes and X chromosome. The bicomponent system functions via the sex-specific co-inheritance of a Cas9 transgene and an sgRNA transgene targeting the essential *Topoisomerase 1* gene. This technology proved to be highly efficient in generating on-target mutations, resulting in embryonic lethality of the target sex. Our study is the first to successfully generate all-male mammalian litters using a CRISPR-Cas9 bicomponent system and provides great strides towards generating single-sex litters for laboratory or agricultural research.
