## Supplemental Table 1 for "Generating single-sex litters: development of CRISPR-Cas9 genetic tools to produce all-male offspring"

### Sheet: Primers
Primer ID	Sequence
Sly_F	CAGTTACCAATCAACACATCAC
Sly_R	CTGGAGCTCTACAGTGATGA
Myog_F	TTACGTCCATCGTGGACAGCAT
Myog_R	TGGGCTGGGTGTTAGTCTTAT
Top1_g1_MiSeqF	TCGTCGGCAGCGTCAGATGTGTATAAGAGACAGGAAGGAGAGACGGCAGACAC
Top1_g1_MiSeqR	GTCTCGTGGGCTCGGAGATGTGTATAAGAGACAGTGCAGAACATGCAAAAGCCC
Top1_g2_MiSeqF	TCGTCGGCAGCGTCAGATGTGTATAAGAGACAGACCACAAATGGCTGAGAACTGA
Top1_g2_MiSeqR	GTCTCGTGGGCTCGGAGATGTGTATAAGAGACAGGGTCTGCTGCTGGTTACAGA
Top1_g3_MiSeqF	TCGTCGGCAGCGTCAGATGTGTATAAGAGACAG
Top1_g3_MiSeqR	GTCTCGTGGGCTCGGAGATGTGTATAAGAGACAG
X-Cas9_5’F	GAAACCTGGGTGTGATAGGCTT
X-Cas9_5’R	AGGTCATGTACTGGGCACAA
mCherry_F	TGCAGAAGAAAACCATGGGC
mCherry_R	GTGTAGTCCTCGTTGTGGGA
Rbmy31xyF	CACCTTAAGAACAAGCCAATACA
Rbmy31xyF	GGCTTGTCCTGAAAACATTTGG

### Sheet: Taqman Probes
Gene	Gene expression probe
Hprt	Mm03024075_m1
Gapdh	Mm99999915_g1
eGFP	Mr04097229_mr
mCherry	Mr07319438_mr
Gene	Copy number probe
Tfrc	Copy number reference gene 4458370
Hprt	Mm00522878_cn
eGFP	Mr00660654_cn
Neomycin	Mr00299300_cn

### Sheet: Antibodies
Protein	Antibody
CAS9	Novus Bio NBP2-36440
TOP1 (N-terminal)	Abcam Ab109374
TUBULIN	Sigma T9026
GAPDH	Santa Cruz Biotechnology Sc-25778

### Sheet: Low-Pass WGS
X-Cas9 clone 5 (sample ID: NIC216A69)					XY liver tissue sample (sample ID: NIC216A19)
	Chr Length	% Of Total	Mapped Reads	NIC216A69 as % of chromosome	XY control (NIC216A19) mapped reads	NIC216A19 as % of chromosome	NIC216A69 / NIC216A19
chr1	195471971	7.17187	1596936	98.4944	235573	102.736	95.8711
chr2	182113224	6.68174	2055682	136.089	262316	122.791	110.83
chr3	160039680	5.87186	1271019	95.7487	192961	102.784	93.1554
chr4	156508116	5.74228	1296558	99.8766	185618	101.104	98.7865
chr5	151834684	5.57082	1268771	100.744	177894	99.8788	100.867
chr6	149736546	5.49384	1246152	100.335	182091	103.668	96.785
chr7	145441459	5.33625	1202291	99.6621	169090	99.1089	100.558
chr8	129401213	4.74773	1062146	98.9588	152832	100.684	98.2869
chr9	124595110	4.5714	1672405	161.826	199540	136.525	118.532
chr10	130694993	4.7952	1059636	97.7477	158346	103.284	94.6401
chr11	122082543	4.47921	1070042	105.671	144529	100.922	104.706
chr12	120129022	4.40753	1028072	103.177	145464	103.226	99.9525
chr13	120421639	4.41827	1002740	100.39	146259	103.538	96.9597
chr14	124902244	4.58266	1071584	103.434	160365	109.452	94.5023
chr15	104043685	3.81736	847358	98.1883	121511	99.5596	98.6227
chr16	98207768	3.60324	788644	96.8153	117875	102.32	94.6204
chr17	94987271	3.48508	802143	101.811	110328	99.0155	102.823
chr18	90702639	3.32788	732107	97.3113	106508	100.103	97.2116
chr19	61431566	2.25392	507601	99.6184	69148	95.9558	103.817
chrM	16299	0.00059801	40815	30190.3	2166	11328.7	266.494
chrX	171031299	6.27514	688095	48.5044	101496	50.589	95.8794
chrY	91744698	3.36611	296232	38.9278	55285	51.37	75.7792
Total	2725537669		22607029		3197195

### Sheet: Low-Pass Nanopore
XmO (sample ID: JTFV2.3f)
	Chr Length	% Of Total	Mapped Reads	% total reads mapped to each chromosome/% reads expected to map to each chromosome
chr1	195471971	7.17187	459	93.2402
chr2	182113224	6.68174	506	110.328
chr3	160039680	5.87186	374	92.7938
chr4	156508116	5.74228	410	104.021
chr5	151834684	5.57082	412	107.746
chr6	149736546	5.49384	437	115.885
chr7	145441459	5.33625	456	124.495
chr8	129401213	4.74773	376	115.378
chr9	124595110	4.5714	438	139.588
chr10	130694993	4.7952	324	98.4376
chr11	122082543	4.47921	323	105.057
chr12	120129022	4.40753	318	105.112
chr13	120421639	4.41827	303	99.9109
chr14	124902244	4.58266	339	107.772
chr15	104043685	3.81736	253	96.5561
chr16	98207768	3.60324	228	92.1858
chr17	94987271	3.48508	266	111.197
chr18	90702639	3.32788	203	88.8692
chr19	61431566	2.25392	156	100.834
chrM	16299	0.00059801	0	0
chrX	171031299	6.27514	262	60.8276
chrY	91744698	3.36611	21	9.08894
Total	2725537669		6864

### Sheet: E3.5 MiSeq mCherry+eGFP+ embryo
mCherry+GFP+ E3.5 embryos
Sample	Sample no	Sequencing sample ID	Total reads
JTEV4.4	1	G11	84202
JTEV10.2	2	A10	92398
JTEV10.5	3	B1	90631
JTEV10.6	4	B2	142565
JTEV22.1	5	WIN70A1200	9112
JTEV22.2	6	WIN70A1201	6829
JTEV22.3	7	WIN70A1202	7248
JTEV22.6	8	WIN70A1205	12376
JTEV24.1	9	WIN70A1208	5134
JTEV24.2	10	WIN70A1209	8069
JTEV24.3	11	WIN70A1210	4753
JTEV29.2	12	NIC283A110	93272
JTEV29.3	13	NIC283A111	222935
JTEV27.1	14	NIC283A112	79733
JTEV27.2	15	NIC283A113	49731
JTEV27.7	16	NIC283A118	83619

### Sheet: Embryo FACS
	Sample	N_neg	N_pos	GFP negative+ or GFP positive+	Percentage positive to negative		ID	Genotype embryos
20200824 CD MACSQUANT.0003.fcs	47.1	25554	1949	27503	7.09		47	XpCas9
20200824 CD MACSQUANT.0004.fcs	47.2	6886	12941	19827	65.3			XY
20200824 CD MACSQUANT.0005.fcs	47.3	18927	1021	19946	5.12
20200824 CD MACSQUANT.0006.fcs	47.4	9219	536	9754	5.5		36	XmCas9
20200824 CD MACSQUANT.0007.fcs	47.5	18804	9135	27939	32.7			XCas9Y
20200824 CD MACSQUANT.0008.fcs	47.6	7590	8680	16269	53.4
20200824 CD MACSQUANT.0009.fcs	47.7	26217	1470	27687	5.31		46	XpCas9
20200824 CD MACSQUANT.0021.fcs	36.5	2892	24080	26972	89.3			XY
20200824 CD MACSQUANT.0022.fcs	36.6	29367	13618	42983	31.7
20200824 CD MACSQUANT.0023.fcs	36.7	14494	10020	24512	40.9		19	XX
20200824 CD MACSQUANT.0024.fcs	36.1	10968	9585	20553	46.6			XY
20200824 CD MACSQUANT.0025.fcs	36.2	10976	9969	20944	47.6
20200824 CD MACSQUANT.0026.fcs	36.3	7456	12132	19588	61.9		216	XpCas9
20200824 CD MACSQUANT.0027.fcs	36.4	3785	18150	21935	82.7			XY
20200824 CD MACSQUANT.0028.fcs	46.1	6845	274	7119	3.85
20200824 CD MACSQUANT.0029.fcs	46.2	8230	3864	12093	32
20200824 CD MACSQUANT.0030.fcs	46.3	5415	3877	9292	41.7
20200824 CD MACSQUANT.0031.fcs	46.4	2354	2032	4386	46.3
20200824 CD MACSQUANT.0032.fcs	46.5	2269	4359	6625	65.8
20200824 CD MACSQUANT.0033.fcs	46.6	15710	901	16611	5.42
20200824 CD MACSQUANT.0034.fcs	46.7	7478	401	7878	5.09
20200824 CD MACSQUANT.0035.fcs	19.1	26995	522	27515	1.9
20200824 CD MACSQUANT.0036.fcs	19.2	25170	588	25758	2.28
20200824 CD MACSQUANT.0037.fcs	19.3	24798	741	25538	2.9
20200824 CD MACSQUANT.0038.fcs	19.4	25472	689	26160	2.63
20200824 CD MACSQUANT.0039.fcs	216.1	22548	259	22807	1.14
20200824 CD MACSQUANT.0040.fcs	216.2	11612	8645	20256	42.7
20200824 CD MACSQUANT.0041.fcs	216.3	6225	5231	11456	45.7
20200824 CD MACSQUANT.0042.fcs	216.4	20821	830	21649	3.83
20200824 CD MACSQUANT.0043.fcs	19.5	30524	897	31417	2.86
20200824 CD MACSQUANT.0044.fcs	19.6	28479	1309	29784	4.39
